# KRAS G12 mutant alleles differentially control glutamine metabolism via FOXO1

**DOI:** 10.1101/2024.10.19.618135

**Authors:** Suzan Ber, Ming Yang, Marco Sciacovelli, Shamith Samarajiwa, Khushali Patel, Efterpi Nikitopoulou, Annie Howitt, Simon J. Cook, Ashok R. Venkitaraman, Christian Frezza, Alessandro Esposito

## Abstract

Mutations in KRAS, particularly at codon 12, are frequent in adenocarcinomas of the colon, lungs and pancreas, driving carcinogenesis by altering cell signalling and reprogramming metabolism. However, the specific mechanisms by which different KRAS G12 alleles initiate distinctive patterns of metabolic reprogramming is unclear. Using isogenic panels of colorectal cell lines harbouring the G12A, G12C, G12D and G12V heterozygous mutations and employing transcriptomics, metabolomics, and extensive biochemical validation, we demonstrate distinctive features of each allele. We also demonstrate that cells harbouring the common G12D and G12V oncogenic mutations significantly alter glutamine metabolism and nitrogen recycling through FOXO1-mediated regulation compared to parental lines. Moreover, with a combination of small molecule inhibitors targeting glutamine and glutamate metabolism, we also identify a common vulnerability that eliminates mutant cells selectively. These results highlight a previously unreported mutant-specific effect of KRAS alleles on metabolism and signalling that could be potentially harnessed for cancer therapy.

**In brief:** Ber *et al.* reveal common and distinct features of oncogenic KRAS mutant isogenic cell lines. Mutant lines upregulate different nitrogen-recycling metabolic pathways and show sensitivity to combinatorial drugging of glutamine metabolism.

**Highlights:**

- Different KRAS mutations trigger distinct metabolic phenotypes in colorectal cell lines
- Glutamine metabolism and nitrogen recycling are upregulated in KRAS mutant cells
- FOXO1 is a key regulator of KRAS-induced rewiring of glutamine and nitrogen metabolism
- Inhibition of glutamine synthetase and glutaminase selectively kills mutant KRAS lines
