## Supplemental File S1 for "KRAS G12 mutant alleles differentially control glutamine metabolism via FOXO1": overlaps.xlsx

### Sheet: Sheet1
					Number of genes in the intersection										Unique intersections
																A	C	D	V
						A	C	D	V						A	342	24	173	27
					A	851	212	436	266						C		137	67	34
					C		482	265	208						D			588	106
					D			1229	355						V				120
					V				558
					Unique genes										Percent of non overlap in each genotyp
						A	C	D	V							A	C	D	V
					A	851	1121	1644	1143						A	0.40188	0.0214095	0.105231	0.023622
					C		482	1446	832						C		0.284232	0.0463347	0.0408654
					D			1229	1432						D			0.478438	0.0740223
					V				558						V				0.215054
					Percentage overlap											Precentage of genes that are more unique to A, or to D, respectively is twice than in S and V
						A	C	D	V
					A	1	0.189117	0.265207	0.232721		0.229015
					C		1	0.183264	0.25		0.20746
					D			1	0.247905		0.232125
					V				1		0.232125
											0.228036
											Less than a quarter of genes is shared between each genotype
