## Supplemental File S1 for "KRAS G12 mutant alleles differentially control glutamine metabolism via FOXO1": venn_result4759.txt

Names	total	elements
A C D V	120	OTOP2
		LAMA2
		MBNL2
		HMGCS2
		MET
		FLJ20021
		NR2F1
		LINC00698
		EPS8
		RP11-114H23.2
		SMIM3
		RP11-43F13.3
		TCHH
		PPP3CA
		APOL6
		DCBLD2
		DOCK8
		LINC00941
		SEMA3A
		AC005592.1
		TSPAN8
		PCDH7
		INSC
		DCLK1
		CTC-467M3.1
		CLDN2
		RP1-69D17.3
		NRP2
		TSPEAR-AS2
		TENM2
		SERPINA1
		EFNB3
		FAM225B
		LMO4
		MT1G
		MANSC4
		GP6
		MOSPD1
		ODAM
		RPL21P13
		RP11-43F13.4
		TMC8
		RP11-324O2.3
		RGL3
		ABCC3
		AL163953.2
		ASCL2
		ST3GAL6
		IL20RA
		NT5E
		RP11-823E8.3
		ACSL5
		SLC6A20
		RP11-460I13.2
		IGFL2
		RP3-523K23.2
		HRASLS
		WNT16
		SSFA2
		PTPRC
		PTPRK
		PRDM8
		KRT14
		TNC
		SESN3
		PLXNA2
		ARHGAP18
		RP11-1055B8.1
		FAM83B
		DUSP6
		NTRK2
		KCNJ4
		CALCB
		KRTAP3-1
		RP11-485O10.2
		IL1R2
		PCDH19
		FAM225A
		RNF152
		RP11-114H23.1
		AKAP12
		NKD2
		TSPEAR-AS1
		ADGRL3
		WNT11
		KLK5
		MT-TQ
		CAPS2
		TRIM38
		MYCN
		NR2F1-AS1
		CTA-363E6.5
		SSTR1
		APOBEC3C
		PTPRO
		TSPEAR
		FLRT3
		MAP1B
		NHS
		FGFBP2
		TNFAIP2
		SMPDL3B
		MYRIP
		PPP1R1C
		TRPV3
		NOV
		CEP152
		ABLIM3
		SKIL
		MT-TM
		LAMA4
		THSD4
		RP11-103C16.2
		WNT7B
		PHLDB2
		PIPOX
		ARSJ
		DACT1
		KRT23
		MEF2C
A C D	46	KRTAP2-2
		EDN1
		GLIS3-AS1
		SUSD2
		KRT39
		GPR55
		RIN2
		AC012507.4
		ELF3
		CHST11
		RNU4-46P
		LIF
		DOCK11
		PBX1
		KLRC2
		RBBP8NL
		RP11-800A3.4
		SHH
		RP11-366L20.2
		TNNT2
		FBN3
		AC055736.1
		P2RY2
		CASC9
		TMPRSS2
		HMGA2
		ADGRG1
		AC004231.2
		RP1-102K2.8
		AC007098.1
		RPSAP52
		SCG2
		KRTAP2-1
		ARHGAP29
		EFNB2
		SYTL2
		CA2
		KRTAP2-3
		TGFBR2
		KRTAP2-4
		KRT5
		AC012512.1
		ERRFI1
		GEM
		ETV1
		SLC4A4
A C V	22	PCDHAC1
		PCDHA13
		PCDHA11
		PRSS22
		PCDHAC2
		RP11-531A24.3
		PCDHA12
		BCL11B
		PCDHA7
		PTGER4
		RP11-231N3.1
		PCDHA5
		PRR15
		RP11-334C17.5
		APLN
		RP3-395M20.8
		PCDHA1
		PCDHA8
		RP11-307N16.6
		CTHRC1
		DAPK1
		PCDHA6
A D V	97	COBLL1
		KCNMA1
		TGFB2-OT1
		TGFB2
		MYO3B
		AC011747.6
		PTPN12
		PAPSS2
		CRYM
		SCIN
		RP11-883A18.3
		TRIM29
		SLCO3A1
		PAG1
		GSN-AS1
		GSAP
		IL6R
		RASEF
		TIAM1
		CTD-2280E9.1
		SPATA3-AS1
		SORBS2
		EPS8L1
		CYP3A5
		VWA2
		GSN
		SGK1
		KIAA1107
		SNCAIP
		ANXA8
		ARHGEF3
		TNNI2
		AC007405.4
		PLAC9
		RP11-392O17.1
		RP11-64K12.4
		CTRB2
		RP11-90L1.8
		GPR1
		RP11-13A1.1
		BCL6
		FBN1
		AC007405.6
		CTGF
		ANXA5
		RP11-428K3.1
		ATP2A3
		RP11-553L6.5
		FGFBP1
		CH17-360D5.2
		PHLDB1
		KLHDC8A
		RP11-114H23.3
		PHGR1
		PAM
		AC093843.1
		KIF26A
		ERICH2
		FOXL2NB
		RP11-712B9.2
		RASGEF1B
		ASPG
		AC012507.3
		KRT16
		KLRC4-KLRK1
		CAPRIN2
		ALDH1A1
		SYT8
		CTD-2223O18.1
		TREH
		DISP2
		RP11-30K9.5
		IL10RA
		MYL9
		AC007277.3
		CTC-550B14.7
		RIMS2
		ZBED2
		RP11-734K21.5
		SPRY4
		CLDN1
		KIAA1462
		KCTD12
		ALDH3B1
		CTNNA2
		HNRNPA1P33
		DHX58
		DOK7
		AC010980.2
		AUTS2
		CALHM2
		FBXO32
		AC098823.3
		PVRL4
		ALPL
		FBLN5
		ADGRB1
C D V	32	AC113949.1
		NFATC4
		DNAJC22
		LINC01515
		CARNS1
		AC007255.8
		FGF20
		ADGRL2
		RP5-887A10.1
		MYO16-AS1
		RP11-246E12.2
		UCA1
		FER1L4
		LRCOL1
		RP11-553K8.5
		CRIM1
		RP11-100G15.7
		AC064874.1
		AFAP1L2
		PLCB4
		IL12RB2
		LINC01468
		TNS4
		CNTNAP2
		AC005592.2
		RP11-554D20.1
		ZNF615
		DNAH3
		IGFBP4
		AC004510.3
		CIART
		AC078883.4
A C	24	LINC00460
		ANXA3
		LONRF2
		PCDHA2
		FSTL4
		CDH17
		PCDHA9
		CD7
		EREG
		GCHFR
		RP11-332H17.1
		ZNF608
		PCDHA10
		CC2D2A
		DAB2
		GPR37
		BTC
		PCDHA3
		DNAJC17
		PMEPA1
		AC142293.3
		AMIGO2
		OXCT2P1
		RP11-22L13.1
A D	173	RP11-147L13.12
		MUM1L1
		DLGAP1-AS1
		ZDHHC2
		OR2B6
		STYK1
		CTD-2653D5.1
		RP11-395B7.2
		POLI
		FOXQ1
		RP11-342M1.6
		CD4
		AADACL2
		ARL4A
		SH3GL1P3
		KIAA1683
		ZNF704
		FAM63B
		RNF223
		MUC3A
		RP11-351M8.2
		RP11-386G11.3
		RP11-54O7.17
		PCDHGA7
		CTA-363E6.6
		KRTAP3-2
		CDH15
		ADAM19
		TBX2
		PHLDA1
		PDP1
		RP11-770G2.5
		HRAT92
		KCNQ5
		RUNX1
		LIPH
		RP11-290L1.2
		ISPD
		RP11-277P12.20
		PCDHGC5
		IFITM10
		IFITM2
		AC008440.5
		RP11-758H9.2
		GNAT3
		PCDHGB4
		LRRC29
		FZD7
		KLRK1
		CTB-25B13.9
		PCDHGC4
		S100A14
		ACRBP
		DCLK2
		PCDHGA10
		BTF3P2
		TMPRSS4
		ZNF177
		KALRN
		NT5DC3
		PCDHGA5
		RP11-710F7.2
		RP11-553A21.3
		SULF2
		PRR15L
		GABARAPL1
		LRRC37A16P
		PCDHGA9
		GRHL3
		EPHB3
		LCA5
		PCDHGA12
		FZD10
		S100A16
		KDELR3
		MIR21
		PCDHGA4
		RAB43P1
		FLJ22447
		SSBP2
		RP11-147L13.11
		SLC2A1
		FHOD3
		ARL4AP2
		RP11-47I22.2
		DUSP19
		ASB4
		PCDHGA2
		H2AFJ
		SERPINB8
		TMEM45B
		CDRT1
		FCGRT
		MGLL
		SYNE3
		PCDHGB7
		RP11-73O6.3
		IGSF10
		BLACAT1
		EPN3
		CLIC3
		ANXA8L1
		RP11-277P12.6
		CEACAM5
		OSR1
		PDGFA
		LEMD1
		CEMIP
		TMC5
		DDN
		LINC00937
		KLRC3
		RP11-47I22.4
		RBM47
		PCDHGB5
		KRTAP4-9
		PLBD1
		CTD-2154I11.2
		PCDHGA8
		RP11-609N14.4
		CAB39
		ACER2
		KRT19
		RP11-186F10.2
		MED12L
		PCDHGA11
		FAM122C
		SHANK2
		MSLNL
		FAM214B
		APH1B
		AC010168.1
		PITPNM3
		KRTAP4-7
		CH17-360D5.1
		RHOBTB3
		PCDHGB6
		RP1-99E18.2
		EGLN3
		RP11-126O1.5
		L3MBTL3
		PCDHGC3
		AC004540.5
		OVOL1
		PLEKHG1
		RP11-147L13.13
		AMT
		RASL11A
		NPY4R
		VIPR1-AS1
		HES4
		KLK11
		JUN
		SULT2B1
		KLHDC9
		ROR1
		CRISPLD2
		PCDHGA6
		CCDC148
		ENPP7P6
		RP11-363E7.4
		LINC00973
		AKT3
		PCDHGB1
		USH1C
		PCDHGA3
		PDE4A
		NPTXR
		RP11-53O19.1
		KLHL24
		MYADM
		DUSP8
		HMSD
A V	27	CAPN3
		RP11-331F4.5
		ZIC2
		COL1A1
		DPP4
		RP11-624L4.1
		CCDC186
		KCNB2
		TGFB2-AS1
		SPON1
		ARHGAP23
		C1QL4
		LANCL3
		TPRG1
		SLC2A12
		MIR23B
		SLC30A10
		TERT
		SMIM14
		PDE10A
		CDKN1C
		SOCS2
		MIR27B
		SAMD9
		TDO2
		MIR3074
		RPRML
C D	67	EHF
		KLK6
		KCNA6
		SFTA2
		SH3RF3
		CLDN4
		MAML2
		NFATC1
		SYNGR3
		NPC2
		LINC00173
		CTD-2600O9.1
		AC009501.4
		PBDC1
		ITGA1
		CHI3L1
		AC021218.2
		RAB26
		DSC2
		LTBP2
		FMN1
		NTF4
		TANK
		EPS8L3
		RPL38P4
		CTB-147C22.8
		HHIPL2
		SEMA3B
		LPAL2
		MAP3K1
		LFNG
		ARNTL
		EHBP1
		NEK10
		KIAA0040
		SMIM24
		WWTR1-AS1
		MYH15
		SGK223
		PTGDS
		TNFSF4
		KCNH8
		SERTAD4
		KIF17
		NR4A1
		RP11-78I14.1
		LINC01411
		STRA6
		RP11-74E22.8
		MIR4709
		KLK10
		SCNN1A
		GALNT8
		SEMA4A
		SP8
		CTC-518B2.12
		TLE4
		RP11-1100L3.8
		FEZ2
		RP11-234B24.2
		NCAPGP1
		SLC45A1
		SERTAD4-AS1
		SATB1
		SEMA3C
		ACTBP13
		IQGAP2
C V	34	RP4-798P15.3
		APOBEC3D
		GDA
		SEC16B
		TRIM2
		SLC2A3
		AF127936.9
		GS1-358P8.4
		NRIP1
		CYP4F3
		AHR
		TJP3
		CDSN
		ANO1
		CHN2
		AC019117.1
		CYP4F12
		PDE4D
		APOBEC3F
		ACTL8
		ZNF493
		SLC16A4
		RP11-506B6.6
		KRT18
		PSORS1C2
		FAT1
		PLEKHA4
		NMU
		IGFBP3
		AC107016.1
		FAM111B
		PEAR1
		AC005776.1
		KRT18P10
D V	106	LGR6
		PRKRIRP3
		RGS16
		MAP3K5
		BBS12
		NAPG
		RP11-427J23.1
		LGALS1
		DRAXIN
		RP11-429J17.5
		NLRP6
		ATOH8
		CTD-2540F13.2
		PPP1R9A
		ADAMTS9
		B3GALT5
		RP1-244F24.1
		RASIP1
		ETS2
		ANTXR2
		ENHO
		AC144831.1
		MYO16
		AC068724.1
		RP11-64C12.6
		PRRX1
		BCL2L15
		PLSCR4
		RAB27B
		ELDR
		ZNF419
		ANK2
		SHANK1
		RP11-528I4.2
		AC005237.4
		RP1-261G23.7
		NINJ2
		IL15
		DENND5B
		MALL
		IGSF5
		FOXO1
		SLIT1
		CCDC114
		EPOR
		HRNR
		CH17-232I21.1
		MDGA1
		SGPP2
		BMF
		TSPAN12
		DDIT4
		RP11-589N15.2
		CASC21
		OPTN
		GPR183
		PROK1
		ID4
		MMP14
		RP11-311F12.2
		RP11-54O7.11
		IZUMO1
		SEMA6C
		SERPINB1
		ALDH3A1
		GGT7
		RP11-346D6.4
		RP11-342M3.5
		MSX1
		COL6A5
		RALGPS2
		SETDB2
		DMRT2
		AL591893.1
		SUSD4
		TNFRSF14
		CELF2
		KRT16P3
		NDP-AS1
		TSPAN1
		APCDD1
		RPTN
		RP11-442H21.2
		MGC32805
		SMIM5
		FLG
		PBXIP1
		LURAP1L
		TCP11L2
		AC022101.1
		FLG-AS1
		PLAC8
		TMEM2
		SNED1
		GSDMD
		CEBPB
		AOAH
		NDP
		GAD1
		KRT17P6
		RP11-296L22.8
		GPAT3
		YPEL3
		POU5F1B
		PSD3
		SPOCD1
A	342	CTD-2636A23.2
		MIR137HG
		ABRA
		KIF26B
		ADRA2C
		RP11-488L18.10
		IL26
		CXCR4
		MICU3
		RP11-576I22.2
		AC058791.1
		TMC4
		ANXA1
		NOS2
		WEE2
		HOXC13
		CDK14
		PRKAG2-AS1
		RP11-64D22.1
		CEACAM6
		NOSTRIN
		BBC3
		UNC5A
		AC009299.3
		MIR200B
		FIBCD1
		POLR3K
		ST6GALNAC5
		GPNMB
		CMPK2
		CCDC166
		NEAT1_2
		BDNF-AS
		FAM46B
		RP11-440I14.4
		RP11-392O17.2
		RP11-862L9.3
		GRK5
		ISL1
		SMYD3
		ELOVL3
		WASIR2
		AC009487.6
		DACT3
		CABP1
		EMP2
		KIFAP3
		IDI2-AS1
		ENPP7P4
		SYT13
		PRDM16
		SIPA1
		AZIN1-AS1
		AP001372.2
		LINC00511
		HMGN2P46
		NUTM2D
		RP11-225H22.7
		CPLX1
		C1QL1
		RP11-1000B6.8
		CHCHD3P1
		RAP1GAP
		CAMK2D
		RP11-156K13.1
		RHBDF1
		RASGRP2
		PCDHGA1
		RP11-1000B6.5
		ZBTB18
		RP11-138I18.1
		CTB-49A3.2
		FOXD1-AS1
		TMSB4XP8
		UBAC2-AS1
		NEAT1
		RP11-806O11.1
		PSMG2
		RP11-556N21.1
		COX20P1
		LINC00963
		IL17RE
		RP11-440I14.2
		CHST13
		ZNF672
		IFIT2
		SYTL5
		RP5-1157M23.2
		FAM71F1
		PDE9A
		RCOR2
		AC008063.2
		RP5-1186P10.2
		EFNA2
		RP11-932O9.7
		UGDH-AS1
		BLID
		APBA2
		SEMA3G
		RP11-80I15.1
		ZGRF1
		TPTEP1
		MIR100HG
		ITGB6
		RP11-532M24.1
		RP11-517C16.2
		LPCAT2
		PHKA1
		RHBDL3
		RP1-92O14.3
		RAB20
		AC016738.3
		LGR5
		COX20
		PRB2
		SPHK1
		SMCO2
		ADGRL3-AS1
		SECTM1
		SLC25A34
		RP11-540O11.1
		AC093901.1
		H19
		GABRE
		OXR1
		TLR5
		MIR141
		RGCC
		CD83
		CTB-113I20.2
		RP11-967K21.1
		CYB5D2
		SCCPDH
		QRFP
		PCDHGB2
		TBC1D26
		USP2
		STRAP
		LINC01376
		CCT6B
		SPATS2L
		LINC00982
		ITGB8
		KLRC4
		NPNT
		RAB44
		RP5-1070A16.1
		HPGD
		SREBF2
		AREG
		AHCTF1
		RP1-80N2.3
		FMO1
		RP11-819M15.1
		MTUS1
		TSPAN2
		LAMA3
		CH507-39O4.3
		RP11-766N7.3
		DLGAP1-AS2
		ZC3H11B
		ENPP7P11
		LYPLAL1-AS1
		RP11-366L5.1
		HS6ST1P1
		TBPL2
		TRIM47
		RP11-50C13.1
		MIR4697HG
		ACAP1
		LHX1
		RP11-488L18.4
		RP11-398G24.2
		RP11-27M24.1
		GCSAM
		FH
		LGALS2
		RP11-440I14.3
		NPAS2
		CTC-203F4.2
		ENG
		HES2
		KIAA1324L
		KCNH3
		AC016738.4
		PDGFRL
		MAN1A1
		DPF3
		BDH1
		EFNA5
		AC073283.4
		ATP2C2
		CRABP2
		RP11-290L1.3
		SLC5A12
		EPB41L4A-AS1
		FAM105A
		SH3BP5L
		RP11-54F2.1
		RP11-95P13.1
		TFB2M
		PNMA2
		IFNWP19
		RP11-104E19.1
		CNIH2
		CPEB2
		FNIP2
		MSH4
		RP11-649G15.2
		ADRA2B
		MYEOV
		GOLGA8H
		AADACL2-AS1
		CFAP69
		DAB2IP
		ARRDC3
		MIR1254-1
		LINC00920
		MIR31HG
		PLAG1
		RP11-108K3.2
		LIMCH1
		TNFSF13B
		RP11-363J20.1
		IDI1
		GLIS3
		CORO1A
		LIPG
		CTD-2566J3.1
		WASIR1
		GZMB
		SNRNP25
		PRR5L
		MIR4697
		RP11-754B17.1
		PCDHB16
		CTBS
		MIR3916
		MFSD4
		STEAP2
		NEAT1_1
		DRD4
		NEURL1
		ABHD12B
		MCM4
		BHLHE40
		COL6A4P1
		ROBO3
		LINC00909
		LINC01085
		ENPP7P1
		HEY1
		AC009336.19
		OLFML2B
		AC009299.2
		TMEM121
		WEE2-AS1
		RP11-80I15.4
		RGS9
		RP11-507M3.1
		HOXD3
		RP11-757F18.5
		ZNF185
		ZMYND12
		IFNWP2
		ARC
		RP3-467D16.3
		LRRC3
		AC011513.3
		NEAT1_3
		MSLN
		EFCAB2
		RP11-166D19.1
		TGFBR3
		ZNF512B
		RP11-844P9.2
		ADPRM
		LINC00176
		IGSF9B
		SPSB1
		RP11-455F5.5
		EXO1
		DLC1
		RP11-774D14.1
		ANKRD33B
		KATNAL2
		SOWAHA
		SNORD58B
		TRAM2-AS1
		LMCD1
		JAKMIP3
		RP11-775C24.5
		PCDHGB3
		TNFRSF6B
		RP11-323N12.5
		TIMP2
		CGN
		GAS6-AS1
		CH507-9B2.1
		CHRM3
		LINC00880
		CARF
		MAP7D3
		RP11-395G23.3
		FOXD1
		WNT4
		HMGCS1
		AKR1C3
		PVRL3
		CACNA2D4
		SPATC1L
		ZNF385A
		EPAS1
		KIF21B
		CTD-2561J22.5
		TDRD1
		TPTE2P6
		PRAME
		FTCD
		RP11-341G23.4
		KCNMB4
		TMSB4X
		IFITM1
		NANOS1
		STAB2
		SPTSSB
		RP11-458D21.1
		RP11-57A1.1
		IL1R1
		ZC3H12B
		MISP
		BHLHE40-AS1
		SOX2
		LYPLAL1
		HNRNPU-AS1
		CNST
		IFIT3
		ACY3
		CTD-2292P10.4
		LINC01219
		STEAP1
		RP11-799D4.4
C	137	PYROXD2
		RP11-493P1.2
		CUBN
		RP11-162P23.2
		PADI1
		SLCO1B3
		RP5-1009E24.8
		ALPK3
		RP1-142L7.5
		LHB
		ITGA3
		CDK15
		AC106782.1
		TRPM6
		RP11-30P6.6
		SNORD3A
		MPP7
		ITGB4
		PCDHA4
		RP13-516M14.2
		GATA6
		ALDH2
		MEIS2
		ZNF175
		RP11-211G23.2
		CGB5
		CLCN4
		RP11-221N13.3
		SCN4A
		KRT3
		APLNR
		SPRY2
		APOBEC3B
		ANXA9
		BTK
		RP11-545J16.1
		CARD14
		SLCO1B7
		FOXL1
		OAS1
		NECAB2
		CPVL
		AC133555.1
		UNC13D
		RP11-210M15.1
		MPO
		CTD-2319I12.3
		KRT8
		TACR2
		FAM229B
		AC008740.1
		RP11-227H4.5
		FAM83E
		RP5-908M14.5
		SSC5D
		ENTPD2
		RP11-568K15.1
		SGK2
		SLCO1B1
		SLCO1A2
		CGB2
		KRT18P11
		RP13-379O24.2
		DOCK4
		SLC5A3
		RP11-160E2.6
		RAB7B
		ZG16B
		AC106788.1
		SIGLEC6
		SMURF2
		RP1-138B7.6
		KRT18P17
		FAM63A
		CGB7
		KIAA2012
		CTB-60B18.10
		PCED1B
		RORA
		RP11-125O5.2
		PSORS1C1
		GPRC5D
		FOXA1
		CALHM3
		CGB
		DIAPH2-AS1
		CLU
		SPACA4
		WDR72
		CAV1
		RP11-510N19.5
		PAPL
		FBP1
		FRK
		SYT11
		RP11-709A23.2
		GNG7
		COX6B2
		RP1-163M9.8
		CLIP4
		PAIP2B
		BFSP1
		SNORD3C
		FGL1
		LMTK3
		FOXN1
		RP11-156K13.3
		CTB-60B18.6
		KRT8P45
		RP5-1182A14.7
		TTC6
		JAK3
		MARCH4
		RP11-10A14.5
		CROCCP4
		CUEDC1
		NES
		RNA5SP392
		ENC1
		AC005256.1
		SLCO5A1
		CTSO
		COL24A1
		KHSRPP1
		KRT8P3
		CGB8
		CASP4
		AC092375.1
		CDA
		TGFBI
		TRNP1
		CYR61
		RP11-585P4.5
		CGB1
		GGT5
		B3GNT2
		TMTC2
D	588	RCN3
		TBC1D19
		CD44
		SAMD4A
		KRTAP4-12
		ZNF225
		FAM187A
		CNTNAP1
		RP11-108P20.3
		AC083843.4
		TNIK
		RP11-5C23.1
		CMTM8
		EIF4A1P12
		BOLA3-AS1
		RP11-1055B8.4
		GDF15
		MALT1
		ZNF385D
		RP11-1029J19.4
		MIR6716
		RDH13
		CCDC88B
		HEPH
		SNHG4
		PTPRE
		PTK2B
		UNC5B
		MIR2277
		IRF2BP2
		SOX4
		TNS3
		RP11-106D4.2
		NR4A2
		PROM2
		TEAD1
		SORL1
		FRY
		FADS1
		CTA-363E6.8
		TP53AIP1
		TRPM8
		PTPN22
		CTD-3193O13.11
		FAM83H-AS1
		LYRM1
		HCST
		MXRA8
		CD55
		USP32P2
		YOD1
		FBN2
		RP11-1037D22.1
		ST3GAL1
		VWA5A
		RP11-384L8.1
		SERPINB9
		KLK8
		HS3ST1
		CTD-2303H24.2
		CEP170
		RBM22P2
		CH17-472G23.2
		KLF3-AS1
		FLT3LG
		FAM27E3
		KRTAP4-6
		RP11-411B10.8
		SLCO4A1-AS1
		ADAT2
		BDNF
		FRMD5
		CTD-2105E13.14
		AL009031.1
		ABC7-42404400C24.1
		RP11-261C10.5
		MUC1
		CD36
		TMEM99
		MIR10A
		LINC01057
		CCSER1
		TNFSF15
		DUSP2
		RP11-234B24.6
		VIM-AS1
		RP11-357H14.16
		FKRP
		ASS1
		ADORA2A
		AC098614.2
		RAG1
		AC007038.7
		BAMBI
		FAM204A
		RP1-68D18.4
		RP11-247A12.1
		RP11-22N19.2
		RNU6-26P
		LINC01116
		AIM1L
		CCNG2
		IGFL4
		NANOS3
		TANC1
		DCUN1D3
		SNORA24
		CMTM3
		RP11-45M22.2
		SLC1A5
		PLA2R1
		U91328.21
		RP11-549B18.1
		PLCXD2
		ZBTB20
		RP11-55K22.2
		CCND2-AS1
		GJB3
		ALDH1L2
		NAALADL2
		RPL21P11
		PALM2-AKAP2
		HDAC9
		RP11-861E21.2
		MSX2
		TNFSF12
		FBXO36
		HHIP-AS1
		ZFP36L2
		SYTL1
		RBPMS
		VILL
		ZCCHC24
		LY6G6C
		PSORS1C3
		PCLO
		SH3PXD2A
		KLF4
		STRC
		EMP1
		IL1RL2
		MROH3P
		RP11-412H8.2
		ACCS
		NUAK1
		LAMB3
		SLC25A3P1
		BAALC-AS1
		ARHGAP42
		CTD-3193K9.3
		RP11-292F9.1
		HOXB5
		AC000123.4
		PRR36
		C2CD4C
		RP11-856M7.6
		CTSB
		GATSL3
		HIST1H2BN
		GATS
		GRIP1
		ASAP1
		TTLL7
		CADPS2
		EDAR
		CTD-2313J17.5
		SH3KBP1
		PLA2G4A
		SMAD7
		FHL2
		PDGFB
		MIR614
		VIM
		BZW1
		BRSK1
		CLUL1
		DDX60
		B4GALT6
		ZNF827
		RP11-138E9.2
		LINC00239
		RP11-566K11.4
		JAK2
		GATSL2
		TSHZ1
		RAB6B
		ETV4
		PLIN3
		CAPG
		SNORA26
		BZW1P2
		HOXC5
		OLMALINC
		ZNF234
		CASC10
		ANKRD20A5P
		CTC-518B2.8
		MIR6734
		BMP7
		RP4-784A16.4
		BCAR1
		XXYLT1
		GPRC5A
		REPS2
		SNORA73A
		EPHX4
		AGPAT4
		IL18
		TM4SF18
		ITGA6
		ZSCAN12
		CCDC144A
		CTA-963H5.5
		TPPP3
		TNFSF18
		RP11-454P21.1
		SFN
		RP11-46D6.1
		RP11-473C18.3
		FOXN4
		FAM122B
		PRKACB
		CTC-518P12.6
		KRTAP4-8
		SLC26A11
		BCAR3
		SPATC1
		RP11-403P17.5
		ARMC12
		CRAT
		SLC4A7
		CCDC40
		ZBTB7C
		TINAGL1
		ITGA2
		RP11-431J24.2
		RP11-354M1.2
		NAGS
		SNX20
		MEIS3
		ASAP1-IT2
		VWA3A
		SHC3
		RP11-21L23.2
		KLF9
		PLEKHF2
		RP11-95O2.5
		POU2F2
		KRT6A
		AC009961.3
		AC012360.6
		TSPAN5
		GBP4
		AGA
		RP11-353N14.1
		RP11-60L3.1
		SNORD96A
		SAMD5
		TMEM62
		JHDM1D-AS1
		ASGR1
		RP11-521C20.3
		TWSG1
		TRIM16
		LIX1L
		SNX7
		FZD10-AS1
		FBXO15
		AC007163.6
		CTC-308K20.1
		PROCA1
		EPHA1
		AC083843.1
		KRTAP4-16P
		SH3PXD2A-AS1
		EFR3B
		AC009506.1
		IL9RP3
		PROC
		SLCO1C1
		RP4-781K5.2
		VDR
		ACE
		JAG2
		RP11-5C23.2
		SLCO4A1
		ARMT1
		DCDC1
		CTB-147N14.6
		MIR8075
		ZNF45
		UBR1
		RGS5
		SYT1
		ABCG2
		GOLGA7B
		C1S
		RP11-374M1.2
		AD000864.6
		TSPAN15
		RP11-676J12.7
		SKAP1
		RP11-374M1.7
		NXN
		RP11-456D7.1
		IFITM3
		SCARNA13
		MARCKS
		AXL
		PCDH1
		NRN1
		PIK3C2B
		PLK2
		LINC00674
		PRSS12
		HAR1B
		RP11-927P21.2
		MFGE8
		S100A4
		GPR137C
		FAM198B
		FAM171B
		TSKU
		RP13-317D12.3
		RP11-261C10.4
		KLK7
		PRKG1
		SLC16A6
		SYNDIG1L
		RP11-44F14.2
		SPRY1
		RP3-388N13.5
		RP4-734G22.3
		ADORA2A-AS1
		SNORD110
		FBXW10
		TAP2
		PCSK4
		HOXB4
		CLDN3
		RP11-486B10.4
		SUSD3
		RFPL3S
		DNMBP
		RP11-860B13.3
		RP11-274A11.4
		KRTAP4-11
		ZNF876P
		SPNS2
		FLJ43879
		TMEM136
		RP1-78O14.1
		SRPX2
		RP3-325F22.5
		STRCP1
		HOXC9
		RTTN
		HOXB-AS1
		ARHGEF28
		LGALS3
		PALM3
		CDH1
		PDLIM4
		CH17-189H20.1
		IFIT1
		FNDC5
		RP11-1299A16.3
		CCDC80
		CTC-550B14.6
		TENM3
		CCDC144B
		ANKRD62
		AKAP3
		SHISA4
		RP11-500M8.7
		HK2
		MICB
		KLF5
		GPSM3
		EMP3
		RP11-401P9.5
		LINC00869
		GJB2
		AC099668.5
		GPR35
		CKMT1A
		PKD1L1
		THBS1
		TNFRSF1B
		TCAP
		FAM69A
		MIR936
		SHROOM3
		RP5-1056H1.2
		HPDL
		TBX3
		KIAA1456
		THBS2
		ITGA9-AS1
		PRSS23
		FAM172A
		RP11-517I3.1
		IER5
		S100A2
		CASZ1
		ANKRD29
		SNHG8
		HNF4A
		GLDC
		STAP2
		RP11-326C3.2
		GRPR
		RP11-635N19.1
		KIF18A
		CH507-42P11.6
		PANX2
		RP11-385D13.1
		FAM43A
		RP11-860B13.1
		DYNC1I1
		RP4-784A16.3
		DST
		CTD-2377D24.6
		GLRX
		RBPMS-AS1
		RUNX2
		DKK1
		CAPN5
		MTCL1
		KRT7
		AC093818.1
		CTDSPL
		INPP5D
		SKIDA1
		MECOM
		ABCA4
		COL17A1
		GAS1
		DGKA
		KRTAP4-1
		FAM189A1
		RP11-411B10.3
		HOXC-AS2
		TTYH1
		ABHD10
		CCR10
		RP11-64C12.3
		GBP3
		LINC01447
		DOCK5
		CD96
		CAP2
		LINC01133
		TGIF1
		CTD-2501B8.1
		CH507-42P11.1
		NAV3
		IFNGR1
		RP11-834C11.14
		AC008993.3
		WWTR1
		HHIP
		NHEG1
		GACAT2
		PRKG1-AS1
		ILDR2
		RP11-686O6.2
		RP3-331H24.7
		TMEM229B
		RP11-434H6.6
		RP11-714G18.1
		ADAMTSL5
		KLF15
		ATXN1
		EVA1A
		TPM2
		ITGA9
		KLHL42
		AK5
		HIST1H4H
		CCND2
		CAB39L
		TMEM133
		TNRC6C-AS1
		RP11-244M2.1
		SYT17
		UPP1
		CAPN10
		STAMBPL1
		DNMBP-AS1
		RP11-428L9.2
		NDUFA9
		TJP2
		AC073850.6
		POU5F1
		MANSC1
		TFEB
		RND2
		MICAL1
		CCDC187
		RP4-620F22.2
		AC084219.4
		SLFN5
		DCHS1
		MBNL1-AS1
		TRIM46
		H2BFS
		TRAPPC2P1
		ATP8B3
		ZNF222
		HOXC8
		RP11-101E7.2
		IL11
		RP11-185E8.2
		KITLG
		LCN2
		GKAP1
		RP11-276H19.2
		PKP3
		LINC01234
		ELL2
		VIPR1
		CTC-510F12.2
		FZD1
		RP11-757F18.3
		NOD2
		ZNF703
		CTD-2575K13.6
		HOXC6
		LRP2BP
		USP32P1
		RP11-713M15.2
		ZNF91
		GBP5
		SEPSECS-AS1
		ELK3
		RP11-49I11.1
		RP11-395I14.2
		LPAR1
		RP11-429P3.3
		RP11-219A15.1
		TRPS1
		RP11-394J1.2
		AC007405.8
		ANXA4
		HOXB7
		NAT1
		HGFAC
		RP11-540B6.6
		NRG1
		MIR4260
		RP3-406P24.5
		LGR4
		CTB-176F20.3
		HSD17B14
		SNORD88C
		HOXB2
		CCDC78
		KIF3C
		RP11-655M14.13
		SESTD1
		SH2D5
		BMS1P3
		SNORD25
		ZNF214
		RAB43
		TUBB2BP1
		MIR4458HG
		POLA2
		SLC35F4
		TRIB2
		AC008277.1
		MBOAT2
		RP5-1033H22.2
		GRAMD3
		XYLT1
		KIAA0825
		AC000123.3
		C1QTNF1
		RP11-79D8.2
		MAGEB17
		PTCH2
		SNORA17
		ZNF224
		AC108142.1
		FAM174B
		RXFP2
		KLF3
V	120	TAF9P3
		MIR6724-1
		DMRT1
		MGC45922
		PLAU
		RP11-5O17.1
		TRIB3
		LDHD
		PUM3
		USP6NL
		ATF3
		DLX2
		SOCS2-AS1
		TRPV6
		PLEKHB1
		CREG2
		RASA4B
		RASA4DP
		MXD4
		HAS2-AS1
		MGAT5
		STARD13
		SLC40A1
		MROH7
		ZNF467
		SIPA1L2
		NUDT16P1
		VTCN1
		GPRC5C
		AC078883.3
		RP4-742J24.2
		ITGB7
		CD180
		S100A3
		CASC19
		SLC16A9
		PSD2
		IRF7
		FAM167A
		AP000692.10
		AC067956.1
		HAS2
		LAMC3
		MIR6724-3
		PDE3A
		TRANK1
		RP11-1223D19.2
		MAST4
		AVPR2
		ZC3H12C
		PARK2
		MR1
		EGR3
		KRT81
		PKMP1
		CTD-2325A15.5
		CPED1
		RPP30
		CSRNP3
		CHAC1
		DYRK1B
		RP11-353N14.4
		SHC2
		ID2-AS1
		MIR612
		FOSL2
		LINC00202-1
		GGACT
		HMGN5
		RP11-1105G2.3
		RP11-685M7.3
		ZIC5
		FAM27E2
		SEPP1
		PDLIM1
		ZC3H12D
		PARP10
		LGALS9
		ABCA17P
		GPER1
		SLC43A2
		BTN3A3
		MACC1
		HSH2D
		SIGLEC10
		PCDHB9
		RP11-845C23.3
		LINC00659
		IFI35
		PCCA
		ZNF772
		EPS8L2
		DEAF1
		NLRP1
		RP5-1120P11.1
		PRKCQ
		RGMB-AS1
		RNF125
		MIR6724-4
		MIR4800
		MUC13
		RP11-164J13.1
		CPT1C
		CTC-448F2.6
		CCDC152
		CDKN2A
		TESC
		MAGED1
		IGSF22
		RP11-297D21.2
		AP006621.9
		PLXDC1
		FBXO2
		CYP24A1
		RP11-1223D19.3
		EVL
		RP11-58O9.2
		MIR210HG
		RP11-596C23.6
		DHRS2
