## Supplemental File S1 for "KRAS G12 mutant alleles differentially control glutamine metabolism via FOXO1": 1_g12a_KEGG2021_volcano.csv

term	p-value	q-value
Axon guidance	0.0007864393235201259	0.18760673927100302
Transcriptional misregulation in cancer	0.001454315808302349	0.18760673927100302
Gastric cancer	0.00458887913294318	0.39464360543311344
Synthesis and degradation of ketone bodies	0.007358675280628245	0.4530233670215422
Renal cell carcinoma	0.008779522616696555	0.4530233670215422
ECM-receptor interaction	0.01246798742412747	0.5361234592374813
Basal cell carcinoma	0.017224319870524314	0.6300342355216598
Pathways in cancer	0.019535945287493327	0.6300342355216598
Hippo signaling pathway	0.022157571326997326	0.6351837113739234
Hypertrophic cardiomyopathy	0.03771941585435281	0.9522587935479393
Signaling pathways regulating pluripotency of stem cells	0.041954199933860147	0.9522587935479393
