## Supplemental File S1 for "KRAS G12 mutant alleles differentially control glutamine metabolism via FOXO1": 2_g12c_KEGG2021_volcano.csv

term	p-value	q-value
Transcriptional misregulation in cancer	0.00024267115098519388	0.05460100897166862
Axon guidance	0.001586745653713357	0.17850888604275267
ECM-receptor interaction	0.005358740451122369	0.3405697767395853
Bile secretion	0.006054573808703738	0.3405697767395853
Wnt signaling pathway	0.019476277394203306	0.791761688260364
Hypertrophic cardiomyopathy	0.02162201950128748	0.791761688260364
PI3K-Akt signaling pathway	0.025431686729198877	0.791761688260364
Gastric cancer	0.02815152669370183	0.791761688260364
Arrhythmogenic right ventricular cardiomyopathy	0.03824388842472806	0.9560972106182015
Th17 cell differentiation	0.044902892303307	0.999977310315507
