## Supplemental File S1 for "KRAS G12 mutant alleles differentially control glutamine metabolism via FOXO1": 3_g12d_KEGG2021_volcano.csv

term	p-value	q-value
ECM-receptor interaction	0.0009106409574517297	0.2486049813843222
Wnt signaling pathway	0.0030233322646080847	0.4126848541190036
Hematopoietic cell lineage	0.007518179006653984	0.6270285110030985
Malaria	0.010645038547594007	0.6270285110030985
Basal cell carcinoma	0.014364765913186184	0.6270285110030985
Transcriptional misregulation in cancer	0.014670328787798883	0.6270285110030985
Axon guidance	0.016708593852735446	0.6270285110030985
Hypertrophic cardiomyopathy	0.021862647621931682	0.6270285110030985
Hippo signaling pathway	0.022903827198386715	0.6270285110030985
Focal adhesion	0.022968077326120825	0.6270285110030985
Signaling pathways regulating pluripotency of stem cells	0.029879155742502793	0.7415463197912057
Pathways in cancer	0.03936461769407551	0.857494083734298
Gastric cancer	0.040833051606395145	0.857494083734298
