## Supplemental File S1 for "KRAS G12 mutant alleles differentially control glutamine metabolism via FOXO1": 4_g12v_KEGG2021_volcano.csv

term	p-value	q-value
Transcriptional misregulation in cancer	0.0029442849684538034	0.36846038374807544
ECM-receptor interaction	0.0031763826185178916	0.36846038374807544
beta-Alanine metabolism	0.009238794297562273	0.7144667590114824
Histidine metabolism	0.0224242153732806	0.9320428269638087
Gastric cancer	0.024085684554354614	0.9320428269638087
Amoebiasis	0.024104555869753675	0.9320428269638087
Axon guidance	0.031955427365105586	0.9995784918249704
Taurine and hypotaurine metabolism	0.03617226923279647	0.9995784918249704
Renin secretion	0.04340861128050746	0.9995784918249704
