## Supplemental File S1 for "KRAS G12 mutant alleles differentially control glutamine metabolism via FOXO1": 5_differentinatleastonemutant_KEGG2021.csv

term	p-value	q-value
ECM-receptor interaction	7.191796256641015e-06	0.0021215798957090995
Hypertrophic cardiomyopathy	0.005323093296973691	0.7851562613036195
Focal adhesion	0.011060304791558248	0.9013078113546019
Arrhythmogenic right ventricular cardiomyopathy	0.015006327969651456	0.9013078113546019
Axon guidance	0.016500161671177797	0.9013078113546019
Transcriptional misregulation in cancer	0.018331684298737667	0.9013078113546019
Dilated cardiomyopathy	0.021504843281137713	0.906275538276518
Hematopoietic cell lineage	0.027963911051235312	0.9999954578069702
