## Supplemental File S1 for "KRAS G12 mutant alleles differentially control glutamine metabolism via FOXO1": 6_differentinatlinall_KEGG2021.csv

term	p-value	q-value
Transcriptional misregulation in cancer	0.00244409439675686	0.27618266683352516
Wnt signaling pathway	0.008722418499180248	0.4030993383660681
Axon guidance	0.011927451829184274	0.4030993383660681
MAPK signaling pathway	0.01426900312800241	0.4030993383660681
Signaling pathways regulating pluripotency of stem cells	0.032417783100694236	0.4362848334361117
Gastric cancer	0.03595681928737892	0.4362848334361117
Basal cell carcinoma	0.03754872836877572	0.4362848334361117
mTOR signaling pathway	0.03905213893762974	0.4362848334361117
Oxytocin signaling pathway	0.03905213893762974	0.4362848334361117
Hippo signaling pathway	0.04495433646546259	0.4362848334361117
Synthesis and degradation of ketone bodies	0.047465278302624564	0.4362848334361117
Hepatocellular carcinoma	0.04841445021041597	0.4362848334361117
