## Supplemental File S1 for "KRAS G12 mutant alleles differentially control glutamine metabolism via FOXO1": 7_DV_similartrends_KEGG2021.csv

term	p-value	q-value
beta-Alanine metabolism	0.0014856444306140183	0.2986145305534177
Axon guidance	0.003601228729524594	0.3619234873172217
Histidine metabolism	0.005616906035931325	0.3763327044073988
Taurine and hypotaurine metabolism	0.013843605617476702	0.6284488043385117
Transcriptional misregulation in cancer	0.015633054834291334	0.6284488043385117
Wnt signaling pathway	0.021721272909618467	0.7276626424722187
Phenylalanine metabolism	0.03205445644390404	0.9204208207463875
Oxytocin signaling pathway	0.044865012191005686	0.9605662135408671
