## Supplemental File S1 for "KRAS G12 mutant alleles differentially control glutamine metabolism via FOXO1": 8_dv_UP_KEGG2021.csv

term	p-value	q-value
Taurine and hypotaurine metabolism	0.001683242577714899	0.1918896538594985
Axon guidance	0.0037560792692112386	0.2140965183450406
beta-Alanine metabolism	0.01241436662066965	0.47174593158544675
Transcriptional misregulation in cancer	0.023587318989089084	0.672238591189039
Human T-cell leukemia virus 1 infection	0.03575811848976212	0.6726038157767581
FoxO signaling pathway	0.038200772814556486	0.6726038157767581
