## Supplemental File S1 for "KRAS G12 mutant alleles differentially control glutamine metabolism via FOXO1": folds-1hsa00250.txt

-0.716214375930418	0.511417492651921	0.911740340244119	0.664035664176158
0.288832410024817	-0.0840727791197076	-0.362701069233287	-0.0130358640217875
0.260476237619198	0.512428520301133	0.541265114918166	0.475468545337121
-1.10713554377525	-0.146948599183051	-0.351747988637233	-0.160752375937881
-0.235293685630561	0.0488742299819383	0.836789940022562	0.362397131544241
-0.524931442553811	0.116828966279326	0.656589636062728	0.258014433184232
-0.107289659210767	0.390640347184422	-0.447428151260505	0.203462344168727
-0.00250111677840751	-0.409940955607077	0.0233728807585428	-0.444012702382462
-0.175104173446097	0.0110238216121694	0.38816291428183	-0.0802926076713272
-0.842242822120728	-0.247067850517234	-1.38234169665543	0.137990861429268
-0.0645121764301763	0.0800359102783871	-0.0502716896127287	-0.187579659089279
-0.163606867223037	-0.373552282429952	0.0167082594160549	-0.303685637921278
1.07832983038579	-0.814363436531487	1.58748872356589	0.651135178156547
0.10430132166729	-0.648582163916479	-0.19046987186417	-0.640404339409061
-0.499616356843895	-0.263921376967715	-0.23945534374692	-0.588549176232596
-0.849072966203533	0.0902413472186891	-0.562426555144536	-0.290001209994576
-0.292932929328974	-0.0629003046804696	-0.069938277341705	-0.18063531106413
-0.113234334198906	0.135085573933266	0.0269567679543812	-0.0831345111712251
-0.18648843886056	0.118154051591735	0.819914971429132	0.167716010000221
-0.240411859698224	-0.620242976107401	-0.567362033941867	-0.648488859097574
-0.159449474878694	0.0197092614274989	-0.0348014020134025	-0.129766571708915
-0.0752396993792382	-0.12520121973774	0.0176331814153041	-0.158080443751125
0.0657168996526648	0.00792006918269453	-0.234433409975976	-0.291040533076183
-0.156387762149618	-0.0337296592806882	-0.152735151226158	0.128015243886999
-0.00837395182967332	-0.10879774137122	-0.195186002496109	-0.377369062210013
-0.726632404018929	-0.223843550469404	-0.444072190098133	-0.242565930096431
