## Supplemental File S1 for "KRAS G12 mutant alleles differentially control glutamine metabolism via FOXO1": folds-2hsa00250.txt

-1.7322714665987	-1.93777180380827	-2.20771906726995
0.52552975742079	0.72479563561271	0.811729103620229
0.13281434021975	-0.109149542337109	-0.271484380029644
-0.0623312371751576	-0.174218908499724	0.0296156433593427
-1.20631763646709	-1.14044744195227	-1.50110082688616
-0.984669518612244	-0.664044200391898	-1.3582618466186
0.220706578657044	0.398714730484217	0.33871827420769
0.329284268411213	-0.148550123254712	0.91898053218183
0.0534012921030718	-0.188850784485064	-0.50766988233471
-0.617644873672262	-0.930253029190217	-0.853322288089882
0.332329715116983	0.527105048741142	0.266576043514013
-0.116869312635736	-0.480362063783267	-0.630358171186813
0.312694353576159	-0.0302789438388039	0.856167183705283
0.308120996128218	-0.11786188940527	0.76667548398839
0.872271520791233	0.806523813691407	1.04592032314261
-0.117151523116264	0.108168299031577	0.00652827686460143
0.216177413520293	0.38869734128274	0.234229867050625
0.300029478580427	0.311968678852596	0.218526184667487
-0.802580089820181	-0.590134951076177	-1.12747359879423
0.565043877152694	0.536426407644836	1.24017224150707
0.391304536388202	0.462045281182585	0.515142819453428
0.186917784795304	0.0339722515328611	0.40553883515564
0.132334477510724	0.462081785919215	0.0799304823787812
-0.0910702592668073	-0.054543370382378	-0.188510334561863
0.884337009315321	0.896462315900145	1.0476735768334
-1.00132611650355	-0.518190585371677	-0.780325701792624
